# A metabolic coincidence mechanism controls winter photoperiodism in plants

**DOI:** 10.1101/2020.11.13.381426

**Authors:** Wei Liu, Ann Feke, Chun Chung Leung, Daniel A. Tarté, Wenxin Yuan, Morgan Vanderwall, Garrett Sager, Xing Wu, Ariela Schear, Damon A. Clark, Bryan C. Thines, Joshua M. Gendron

## Abstract

Plants have served as a preeminent study system for photoperiodism because of their propensity to flower in concordance with the seasons. A nearly singular focus on understanding seasonal flowering has been to the detriment of discovering other photoperiod measuring mechanisms that may be necessary for vegetative health. Here we use bioinformatics to identify a group of winter photoperiod-induced genes in Arabidopsis and show that one, *PP2-A13*, is critical for fitness and survival, exclusively in winter-like photoperiods. We create a real-time photoperiod reporter, using the *PP2-A13* promoter driving luciferase, and show that winter photoperiod genes are regulated independent of the canonical CO/FT mechanism for photoperiodic flowering. The reporter then allows us to identify the first genetic and cellular drivers of winter photoperiodism and reveal a mechanism that relies on coincidence between light capture through photosynthesis and rhythmic metabolism. This work demonstrates that plants have distinct photoperiod measuring mechanisms that enact critical biological and developmental processes in different seasons.
