## Supplementary material for "A metabolic coincidence mechanism controls winter photoperiodism in plants": Table S3

### Sheet: genelist_cluster_As
probe_id	tair_locus	gene_biotype	gene_name	description	NCBI_id	rDEI(shortday:longday)	rDEI(shortday:LER_SD)
245624_at	AT4G14090	protein_coding	UGT75C1	UDP-glycosyltransferase 75C1 [Source:UniProtKB/Swiss-Prot;Acc:Q0WW21]	827046	0.374507	5.19406
245671_at	AT1G28230	protein_coding	PUP1	Purine permease 1 [Source:UniProtKB/Swiss-Prot;Acc:Q9FZ96]	839717	0.437899	1.42213
245928_s_at	AT5G24780	protein_coding	VSP1	Vegetative storage protein 1 [Source:UniProtKB/Swiss-Prot;Acc:O49195]	832547	0.0974029	18.6748
245928_s_at	AT5G24770	protein_coding	VSP2	Vegetative storage protein 2 [Source:UniProtKB/Swiss-Prot;Acc:O82122]	832547	0.0974029	18.6748
246071_at	AT5G20150	protein_coding	SPX1	SPX domain-containing protein 1 [Source:UniProtKB/Swiss-Prot;Acc:Q8LBH4]	832137	0.218471	2.56504
246602_at	AT1G31710	protein_coding		Amine oxidase [Source:UniProtKB/TrEMBL;Acc:F4IAX1]	840058	0.481961	2.05402
246884_at	AT5G26220	protein_coding	GGCT2;1	Gamma-glutamylcyclotransferase 2-1 [Source:UniProtKB/Swiss-Prot;Acc:Q8GY54]	832691	0.455892	1.41288
247265_at	AT5G64550	protein_coding		Emb [Source:UniProtKB/TrEMBL;Acc:Q9FLG3]	836576	0.4425	3.69588
248048_at	AT5G56080	protein_coding	NAS2	NAS2 [Source:UniProtKB/TrEMBL;Acc:A0A178ULG9]	835707	0.280908	2.5326
248271_at	AT5G53420	protein_coding		CCT motif family protein [Source:UniProtKB/TrEMBL;Acc:Q8L602]	835423	0.439906	6.10975
248353_at	AT5G52320	protein_coding	CYP96A4	CYP96A4 [Source:UniProtKB/TrEMBL;Acc:A0A178UE51]	835308	0.318534	2.45176
248551_at	AT5G50200	protein_coding	NRT3.1	High-affinity nitrate transporter 3.1 [Source:UniProtKB/Swiss-Prot;Acc:Q9FGS5]	835085	0.414798	0.0605769
248676_at	AT5G48850	protein_coding	SDI1	ATSDI1 [Source:UniProtKB/TrEMBL;Acc:A0A178UKA2]	834943	0.163005	9.21469
248961_at	AT5G45650	protein_coding	SBT5.6	Subtilisin-like protease SBT5.6 [Source:UniProtKB/Swiss-Prot;Acc:Q9FK76]	834605	0.31063	0.620072
249208_at	AT5G42650	protein_coding	CYP74A	Allene oxide synthase, chloroplastic [Source:UniProtKB/Swiss-Prot;Acc:Q96242]	834273	0.420799	0.582374
249215_at	AT5G42800	protein_coding	DFRA	Dihydroflavonol reductase [Source:UniProtKB/TrEMBL;Acc:B1GV15]	834291	0.377861	4.28191
249567_at	AT5G38020	protein_coding		At5g38020 [Source:UniProtKB/TrEMBL;Acc:Q84MB1]	833781	0.31354	6.07572
249599_at	AT5G37990	protein_coding		Probable S-adenosylmethionine-dependent methyltransferase At5g37990 [Source:UniProtKB/Swiss-Prot;Acc:Q9FKC8]	833778	0.480287	4.88852
249686_at	AT5G36140	protein_coding	CYP716A2		833611	0.425701	1.58767
249752_at	AT5G24660	protein_coding	LSU2	Protein RESPONSE TO LOW SULFUR 2 [Source:UniProtKB/Swiss-Prot;Acc:Q9FIR9]	832538	0.36107	0.489804
249759_at	AT5G24380	protein_coding	YSL2	Metal-nicotianamine transporter YSL2 [Source:UniProtKB/Swiss-Prot;Acc:Q6R3K9]	832509	0.433105	11.3037
249813_at	AT5G23940	protein_coding	DCR	BAHD acyltransferase DCR [Source:UniProtKB/Swiss-Prot;Acc:Q9FF86]	832459	0.48768	4.6291
250054_at	AT5G17860	protein_coding	CCX1	Cation/calcium exchanger 1 [Source:UniProtKB/Swiss-Prot;Acc:Q9FKP1]	831654	0.444321	1.6425
250445_at	AT5G10760	protein_coding	AED1	Aspartyl protease AED1 [Source:UniProtKB/Swiss-Prot;Acc:Q9LEW3]	830943	0.48047	0.922547
251524_at	AT3G58990	protein_coding	IPMI1	3-isopropylmalate dehydratase small subunit 2 [Source:UniProtKB/Swiss-Prot;Acc:Q9LYT7]	825068	0.454325	11.0263
251780_s_at	AT3G55310	protein_coding		Beta-ketoacyl-ACP reductase-like protein [Source:UniProtKB/TrEMBL;Acc:Q67Z59]	824697	0.425328	7.63758
251780_s_at	AT3G55290	protein_coding		NAD(P)-binding Rossmann-fold superfamily protein [Source:UniProtKB/TrEMBL;Acc:Q94AL3]	824697	0.425328	7.63758
252114_at	AT3G51450	protein_coding	SSL7	Protein STRICTOSIDINE SYNTHASE-LIKE 7 [Source:UniProtKB/Swiss-Prot;Acc:Q9SD04]	824308	0.431687	3.5094
252269_at	AT3G49580	protein_coding	LSU1	LSU1 [Source:UniProtKB/TrEMBL;Acc:A0A178VF66]	824120	0.179832	6.04131
252618_at	AT3G45140	protein_coding	LOX2	Lipoxygenase 2, chloroplastic [Source:UniProtKB/Swiss-Prot;Acc:P38418]	823650	0.192293	8.55842
252888_at	AT4G39210	protein_coding	APL3	Glucose-1-phosphate adenylyltransferase [Source:UniProtKB/TrEMBL;Acc:A0A178US50]	830076	0.444215	8.12858
254232_at	AT4G23600	protein_coding	CORI3	Cystine lyase CORI3 [Source:UniProtKB/Swiss-Prot;Acc:Q9SUR6]	828460	0.218982	7.87369
254283_s_at	AT4G22870	protein_coding		2-oxoglutarate (2OG) and Fe(II)-dependent oxygenase superfamily protein [Source:UniProtKB/TrEMBL;Acc:F4JMN7]	828386	0.414111	5.30524
254283_s_at	AT4G22880	protein_coding	LDOX	AT4G22880 protein [Source:UniProtKB/TrEMBL;Acc:Q0WWD6]	828386	0.414111	5.30524
254371_at	AT4G21760	protein_coding	BGLU47	beta-glucosidase 47 [Source:TAIR;Acc:AT4G21760]	828264	0.495923	2.11843
255016_at	AT4G10120	protein_coding	SPS4	Probable sucrose-phosphate synthase 4 [Source:UniProtKB/Swiss-Prot;Acc:F4JLK2]	826603	0.305769	1.47852
255284_at	AT4G04610	protein_coding	APR1	5'-adenylylsulfate reductase 1, chloroplastic [Source:UniProtKB/Swiss-Prot;Acc:P92979]	825793	0.43417	2.37694
255471_at	AT4G03050	protein_coding	AOP3	2-oxoglutarate-dependent dioxygenase AOP3 [Source:UniProtKB/Swiss-Prot;Acc:Q9ZTA1]	828104	0.481146	8.03787
255604_at	AT4G01080	protein_coding	TBL26	Mannan O-acetyltransferase 4 [Source:UniProtKB/TrEMBL;Acc:A0A346P851]	827902	0.233175	1.13287
255786_at	AT1G19670	protein_coding	CLH1	Chlorophyllase-1 [Source:UniProtKB/Swiss-Prot;Acc:O22527]	838554	0.138795	1.19612
256244_at	AT3G12520	protein_coding	SULTR4;2	Probable sulfate transporter 4.2 [Source:UniProtKB/Swiss-Prot;Acc:Q8GYH8]	820431	0.485681	3.21579
256461_s_at	AT4G18440	protein_coding		Adenylosuccinate lyase [Source:UniProtKB/TrEMBL;Acc:Q8RY94]	827575	0.480759	1.03054
256461_s_at	AT1G36280	protein_coding		Adenylosuccinate lyase [Source:UniProtKB/TrEMBL;Acc:Q8GUN7]	827575	0.480759	1.03054
256489_at	AT1G31550	protein_coding		GDSL esterase/lipase At1g31550 [Source:UniProtKB/Swiss-Prot;Acc:Q9C857]	840045	0.388318	2.47161
256497_at	AT1G31580	protein_coding	ECS1	Protein ECS1 [Source:UniProtKB/Swiss-Prot;Acc:Q39066]	840047	0.159989	2.18763
256577_at	AT3G28220	protein_coding		AT3g28220/T19D11_3 [Source:UniProtKB/TrEMBL;Acc:Q9LHA6]	822448	0.238224	1.20623
256927_at	AT3G22550	protein_coding	FLZ8	FCS-Like Zinc finger 8 [Source:UniProtKB/Swiss-Prot;Acc:Q8L471]	821826	0.462443	2.2564
257641_s_at	AT3G25760	protein_coding	AOC1	At3g25760 [Source:UniProtKB/TrEMBL;Acc:Q2HIV2]	822167	0.490573	0.670137
257641_s_at	AT3G25770	protein_coding	AOC2	AOC2 [Source:UniProtKB/TrEMBL;Acc:A0A178VKE4]	822167	0.490573	0.670137
258063_at	AT3G14620	protein_coding	CYP72A8	AT3g14620/MIE1_12 [Source:UniProtKB/TrEMBL;Acc:Q9LUD2]	820690	0.399844	3.39994
258158_at	AT3G17790	protein_coding	PAP17	Purple acid phosphatase 17 [Source:UniProtKB/Swiss-Prot;Acc:Q9SCX8]	821047	0.373067	3.2431
258322_at	AT3G22740	protein_coding	HMT3	Homocysteine S-methyltransferase 3 [Source:UniProtKB/Swiss-Prot;Acc:Q8LAX0]	821845	0.279214	1.42461
258675_at	AT3G08770	protein_coding	LTP6	Non-specific lipid-transfer protein [Source:UniProtKB/TrEMBL;Acc:F4IXC6]	820024	0.407702	15.765
258851_at	AT3G03190	protein_coding	GSTF11	Glutathione S-transferase F11 [Source:UniProtKB/Swiss-Prot;Acc:Q96324]	821227	0.440565	9.88475
258983_at	AT3G08860	protein_coding	PYD4	Alanine--glyoxylate aminotransferase 2 homolog 3, mitochondrial [Source:UniProtKB/Swiss-Prot;Acc:Q9SR86]	820034	0.122091	3.18649
259609_at	AT1G52410	protein_coding	TSA1	TSK-associating protein 1 [Source:UniProtKB/Swiss-Prot;Acc:F4ICX9]	841671	0.269888	5.8548
259640_at	AT1G52400	protein_coding	BGLU18	Beta-D-glucopyranosyl abscisate beta-glucosidase [Source:UniProtKB/Swiss-Prot;Acc:Q9SE50]	841670	0.0968792	7.73917
259842_at	AT1G73600	protein_coding		S-adenosyl-L-methionine-dependent methyltransferases superfamily protein [Source:TAIR;Acc:AT1G73600]		0.419372	10.1358
260126_at	AT1G36370	protein_coding	SHM7	Serine hydroxymethyltransferase 7 [Source:UniProtKB/Swiss-Prot;Acc:Q84WV0]	840543	0.41255	2.12909
260156_at	AT1G52880	protein_coding	NAC018	NARS2 [Source:UniProtKB/TrEMBL;Acc:A0A178W6K4]	841721	0.465045	2.94969
260541_at	AT2G43530	protein_coding	ATTI3	Defensin-like protein 194 [Source:UniProtKB/Swiss-Prot;Acc:O22867]	818954	0.477087	1.70296
260955_at	AT1G06000	protein_coding	UGT89C1	Glycosyltransferase (Fragment) [Source:UniProtKB/TrEMBL;Acc:W8PVE7]	837109	0.480434	11.7399
261428_at	AT1G18870	protein_coding	ICS2	Isochorismate synthase 2, chloroplastic [Source:UniProtKB/Swiss-Prot;Acc:Q9M9V6]	838468	0.309897	9.52621
261804_at	AT1G30530	protein_coding	UGT78D1	Glycosyltransferase (Fragment) [Source:UniProtKB/TrEMBL;Acc:W8PVA4]	839933	0.336589	0.987327
261913_at	AT1G65860	protein_coding	FMOGS-OX1	Flavin-containing monooxygenase FMO GS-OX1 [Source:UniProtKB/Swiss-Prot;Acc:Q9SS04]	842897	0.463932	7.54496
262050_at	AT1G80130	protein_coding		F18B13.21 protein [Source:UniProtKB/TrEMBL;Acc:Q9SSC6]	844353	0.337811	9.37627
262232_at	AT1G68600	protein_coding	ALMT5	Aluminum-activated malate transporter 5 [Source:UniProtKB/Swiss-Prot;Acc:Q93Z29]	843190	0.362391	1.30918
262357_at	AT1G73040	protein_coding	JAL19	Jacalin-related lectin 19 [Source:UniProtKB/Swiss-Prot;Acc:Q9SSM3]	843635	0.418405	3.301
262374_s_at	AT1G72930	protein_coding	TIR	Toll/interleukin-1 receptor-like protein [Source:UniProtKB/Swiss-Prot;Acc:Q9SSN3]	843624	0.360472	0.780032
262374_s_at	AT1G72910	protein_coding		Similar to part of disease resistance protein [Source:UniProtKB/TrEMBL;Acc:Q9SSN5]	843624	0.360472	0.780032
262717_s_at	AT1G16410	protein_coding	CYP79F1	Dihomomethionine N-hydroxylase [Source:UniProtKB/Swiss-Prot;Acc:Q949U1]	838211	0.496811	6.86783
262717_s_at	AT1G16400	protein_coding	CYP79F2	Hexahomomethionine N-hydroxylase [Source:UniProtKB/Swiss-Prot;Acc:Q9FUY7]	838211	0.496811	6.86783
263034_at	AT1G24020	protein_coding	MLP423	MLP-like protein 423 [Source:UniProtKB/Swiss-Prot;Acc:Q93VR4]	839014	0.288733	6.02971
263120_at	AT1G78490	protein_coding	CYP708A3	CYP708A3 [Source:UniProtKB/TrEMBL;Acc:A0A178WMR8]	844185	0.45544	10.0159
263715_at	AT2G20570	protein_coding	GPRI1	GBF's pro-rich region-interacting factor 1 [Source:UniProtKB/TrEMBL;Acc:F4IVF9]	816579	0.473594	0.716543
263829_at	AT2G40435	protein_coding		Transcription factor SCREAM-like protein [Source:UniProtKB/TrEMBL;Acc:Q8RUZ5]	818637	0.333907	1.60914
263951_at	AT2G35960	protein_coding	NHL12	NDR1/HIN1-like protein 12 [Source:UniProtKB/Swiss-Prot;Acc:Q9SJ54]	818169	0.477931	1.11183
264400_at	AT1G61800	protein_coding	GPT2	glucose-6-phosphate/phosphate translocator 2 [Source:TAIR;Acc:AT1G61800]	842477	0.430204	6.90832
264898_at	AT1G23205	protein_coding		At1g23205 [Source:UniProtKB/TrEMBL;Acc:O49297]	838929	0.407873	0.273124
265053_at	AT1G52000	protein_coding	JAL5	Jacalin-related lectin 5 [Source:UniProtKB/Swiss-Prot;Acc:Q9ZU23]	841629	0.352103	10.478
265121_at	AT1G62560	protein_coding	FMOGS-OX3	Flavin-containing monooxygenase FMO GS-OX3 [Source:UniProtKB/Swiss-Prot;Acc:Q9SXE1]	842553	0.412979	19.371
265530_at	AT2G06050	protein_coding	OPR3	12-oxophytodienoate reductase 3 [Source:UniProtKB/Swiss-Prot;Acc:Q9FUP0]	815160	0.422873	1.78056
265846_at	AT2G35770	protein_coding	SCPL28	Serine carboxypeptidase-like 28 [Source:UniProtKB/Swiss-Prot;Acc:Q8S8K6]	818149	0.496621	1.6127
265913_at	AT2G25625	protein_coding		Expressed protein [Source:UniProtKB/TrEMBL;Acc:Q8S8K8]	817103	0.357745	1.15325
266395_at	AT2G43100	protein_coding	IPMI2	IPMI2 [Source:UniProtKB/TrEMBL;Acc:A0A178VZE1]	818912	0.481493	11.3154
266989_at	AT2G39330	protein_coding	JAL23	jacalin-related lectin 23 [Source:TAIR;Acc:AT2G39330]	818518	0.331172	1.16355
267389_at	AT2G44460	protein_coding	BGLU28	Beta-glucosidase 28 [Source:UniProtKB/Swiss-Prot;Acc:Q4V3B3]	819053	0.368932	1.3332
267425_at	AT2G34810	protein_coding		Berberine bridge enzyme-like 16 [Source:UniProtKB/Swiss-Prot;Acc:O64745]	818046	0.268725	1.70949

### Sheet: genelist_cluster_Bs
probe_id	tair_locus	gene_biotype	gene_name	description	NCBI_id	rDEI(shortday:longday)	rDEI(shortday:LER_SD)
245253_at	AT4G15440	protein_coding	CYP74B2	Probable inactive linolenate hydroperoxide lyase [Source:UniProtKB/Swiss-Prot;Acc:B3LF83]	827215	0.118912	4.5633
245275_at	AT4G15210	protein_coding	BAM5	Beta-amylase 5 [Source:UniProtKB/Swiss-Prot;Acc:P25853]	827185	0.0620271	10.1426
245422_at	AT4G17470	protein_coding		Alpha/beta-Hydrolases superfamily protein [Source:UniProtKB/TrEMBL;Acc:Q501G7]	827458	0.127166	2.57403
246001_at	AT5G20790	protein_coding		unknown protein; FUNCTIONS IN: molecular_function unknown; INVOLVED IN: biological_process unknown; LOCATED IN: endomembrane system; EXPRESSED IN: 11 plant structures; EXPRESSED DURING: LP.04 four leaves visible, 4 anthesis, petal differentiation an /.../nsion stage; BEST Arabidopsis thaliana protein match is: unknown protein (TAIR:AT3G43110.1); Ha. [Source:TAIR;Acc:AT5G20790]	832202	0.226878	1.20798
246075_at	AT5G20410	protein_coding	MGD2	Monogalactosyldiacylglycerol synthase 2, chloroplastic [Source:UniProtKB/Swiss-Prot;Acc:O82730]	832163	0.360846	1.59828
246573_at	AT1G31690	protein_coding		Amine oxidase [Source:UniProtKB/TrEMBL;Acc:F4IAX0]	840056	0.397346	1.3598
246603_at	AT1G31690	protein_coding		Amine oxidase [Source:UniProtKB/TrEMBL;Acc:F4IAX0]	840056	0.26658	1.11738
246920_at	AT5G25090	protein_coding	ENODL13	ENODL13 [Source:UniProtKB/TrEMBL;Acc:A0A178U9R8]	832580	0.440555	3.02531
247377_at	AT5G63180	protein_coding		Probable pectate lyase 22 [Source:UniProtKB/Swiss-Prot;Acc:Q93Z25]	836439	0.438697	0.547603
247812_at	AT5G58390	protein_coding	PER67	Peroxidase [Source:UniProtKB/TrEMBL;Acc:A0A178UMG0]	835952	0.188001	4.47745
247814_at	AT5G58310	protein_coding	MES18	Methylesterase 18 [Source:UniProtKB/Swiss-Prot;Acc:Q9LVL9]	835943	0.330911	5.74418
248062_at	AT5G55450	protein_coding		Bifunctional inhibitor/lipid-transfer protein/seed storage 2S albumin superfamily protein [Source:UniProtKB/TrEMBL;Acc:Q9FJ65]	835638	0.364354	1.62569
248889_at	AT5G46230	protein_coding		At5g46230 [Source:UniProtKB/TrEMBL;Acc:Q9FL37]	834665	0.453662	3.1703
250682_x_at	AT5G06630	protein_coding		Proline-rich extensin-like family protein [Source:UniProtKB/TrEMBL;Acc:F4K3X4]	830551	0.400216	17.3824
250683_x_at	AT5G06640	protein_coding		Proline-rich extensin-like family protein [Source:UniProtKB/TrEMBL;Acc:Q9FG06]	830552	0.491316	12.6299
251143_at	AT5G01220	protein_coding	SQD2	Sulfoquinovosyl transferase SQD2 [Source:UniProtKB/Swiss-Prot;Acc:Q8S4F6]	831888	0.443677	1.41758
251625_at	AT3G57260	protein_coding	BGL2	Beta-1,3-glucanase 2 [Source:UniProtKB/TrEMBL;Acc:A0A1I9LMG6]	824893	0.298071	1.39388
251677_at	AT3G56980	protein_coding	ORG3	Transcription factor ORG3 [Source:UniProtKB/Swiss-Prot;Acc:Q9M1K0]	824865	0.266932	1.41571
253697_at	AT4G29700	protein_coding		Alkaline-phosphatase-like family protein [Source:UniProtKB/TrEMBL;Acc:Q9SU81]	829091	0.471603	5.22905
254240_at	AT4G23496	protein_coding	SP1L5	Protein SPIRAL1-like 5 [Source:UniProtKB/Swiss-Prot;Acc:Q8LGD1]	828449	0.24067	2.99627
254805_at	AT4G12480	protein_coding	EARLI1	PEARLI 1 [Source:UniProtKB/TrEMBL;Acc:A0A178V1J0]	826860	0.194461	0.0636065
254818_at	AT4G12470	protein_coding	AZI1	pEARLI1-like lipid transfer protein 1 [Source:UniProtKB/Swiss-Prot;Acc:Q9SU35]	826859	0.439121	0.0680303
255140_x_at	AT4G08410	protein_coding		Extensin-like protein [Source:UniProtKB/TrEMBL;Acc:Q9STM7]	826400	0.421219	5.37322
255360_at	AT4G03960	protein_coding	DSP4	Probable tyrosine-protein phosphatase DSP4 [Source:UniProtKB/Swiss-Prot;Acc:Q940L5]	825706	0.457155	1.61876
255924_at	AT1G22170	protein_coding		At1g22170 [Source:UniProtKB/TrEMBL;Acc:Q9LM13]	838822	0.439967	1.90105
256100_at	AT1G13750	protein_coding	PAP1	Probable inactive purple acid phosphatase 1 [Source:UniProtKB/Swiss-Prot;Acc:Q9LMX4]	837935	0.453623	2.9632
256781_at	AT3G13650	protein_coding	DIR7	Dirigent protein 7 [Source:UniProtKB/Swiss-Prot;Acc:Q9LID5]	820569	0.363768	7.2609
257008_at	AT3G14210	protein_coding	ESM1	GDSL esterase/lipase ESM1 [Source:UniProtKB/Swiss-Prot;Acc:Q9LJG3]	820639	0.389099	0.245714
257300_at	AT3G28080	protein_coding		WAT1-related protein At3g28080 [Source:UniProtKB/Swiss-Prot;Acc:F4IYZ0]	822432	0.451317	1.53151
257949_at	AT3G21750	protein_coding	UGT71B1	Glycosyltransferase (Fragment) [Source:UniProtKB/TrEMBL;Acc:W8PUT5]	821729	0.493662	2.00203
258270_at	AT3G15650	protein_coding		Alpha/beta-Hydrolases superfamily protein [Source:UniProtKB/TrEMBL;Acc:F4J010]	820808	0.268187	1.89288
258618_at	AT3G02885	protein_coding	GASA5	Gibberellin-regulated protein 5 [Source:UniProtKB/Swiss-Prot;Acc:Q84J95]	821194	0.49736	3.81248
258856_at	AT3G02040	protein_coding	GDPD1	Glycerophosphodiester phosphodiesterase GDPD1, chloroplastic [Source:UniProtKB/Swiss-Prot;Acc:Q9SGA2]	821175	0.303672	1.22959
258895_at	AT3G05600	protein_coding		Alpha/beta-Hydrolases superfamily protein [Source:UniProtKB/TrEMBL;Acc:Q9M9W5]	819726	0.44932	1.91106
259399_at	AT1G17710	protein_coding		Inorganic pyrophosphatase 2 [Source:UniProtKB/Swiss-Prot;Acc:Q9FZ62]	838347	0.0945778	1.77634
259507_at	AT1G43910	protein_coding		AAA-ATPase At1g43910 [Source:UniProtKB/Swiss-Prot;Acc:Q9LP11]	840990	0.295859	2.9291
259553_x_at	AT1G21310	protein_coding	EXT3	Extensin-3 [Source:UniProtKB/Swiss-Prot;Acc:Q9FS16]	838728	0.473131	9.39245
259561_at	AT1G21250	protein_coding	WAK1	Wall-associated receptor kinase 1 [Source:UniProtKB/Swiss-Prot;Acc:Q39191]	838721	0.236719	1.32047
259632_at	AT1G56430	protein_coding	NAS4	Probable nicotianamine synthase 4 [Source:UniProtKB/Swiss-Prot;Acc:Q9C7X5]	842096	0.485263	11.8873
260254_at	AT1G74210	protein_coding	GDPD5	GDPD5 [Source:UniProtKB/TrEMBL;Acc:A0A178W3R5]	843761	0.464754	4.24848
261221_at	AT1G19960	protein_coding		Putative uncharacterized protein At1g19960 [Source:UniProtKB/TrEMBL;Acc:Q9LNS5]	838585	0.42095	11.5204
261266_at	AT1G26770	protein_coding	ATEXPA10	Expansin [Source:UniProtKB/TrEMBL;Acc:F4HPC1]	839218	0.435532	13.2079
261368_at	AT1G53070	protein_coding		Lectin-like protein At1g53070 [Source:UniProtKB/Swiss-Prot;Acc:Q9LNN2]	841741	0.452084	5.73092
262369_at	AT1G73010	protein_coding	PS2	Inorganic pyrophosphatase 1 [Source:UniProtKB/Swiss-Prot;Acc:Q67YC0]	843632	0.087971	6.47725
262811_at	AT1G11700	protein_coding		At1g11700 [Source:UniProtKB/TrEMBL;Acc:Q9SAA7]	837714	0.356295	1.48981
263391_at	AT2G11810	protein_coding	MGD3	Monogalactosyldiacylglycerol synthase 3, chloroplastic [Source:UniProtKB/Swiss-Prot;Acc:Q9SI93]	815657	0.422924	1.10175
263552_x_at	AT2G24980	protein_coding		Proline-rich extensin-like family protein [Source:TAIR;Acc:AT2G24980]	817037	0.461609	23.805
263847_at	AT2G36970	protein_coding	UGT86A1	Glycosyltransferase (Fragment) [Source:UniProtKB/TrEMBL;Acc:W8Q6X6]	818271	0.277482	2.14405
264872_at	AT1G24260	protein_coding	SEP3	At1g24260 [Source:UniProtKB/TrEMBL;Acc:B4F7R9]	839040	0.376045	1.90875
264893_at	AT1G23140	protein_coding	CAR8	Protein C2-DOMAIN ABA-RELATED 8 [Source:UniProtKB/Swiss-Prot;Acc:O49303]	838922	0.483675	1.51304
265058_s_at	AT1G52030	protein_coding	F-ATMBP	Myrosinase-binding protein 2 [Source:UniProtKB/Swiss-Prot;Acc:Q9SAV1]	841633	0.0835169	1.56449
265058_s_at	AT1G52040	protein_coding	MBP1	Myrosinase-binding protein 1 [Source:UniProtKB/Swiss-Prot;Acc:Q9SAV0]	841633	0.0835169	1.56449
265722_at	AT2G40100	protein_coding	LHCB4.3	Chlorophyll a-b binding protein, chloroplastic [Source:UniProtKB/TrEMBL;Acc:A0A178VTY4]	818599	0.361437	11.3696
265837_at	AT2G14560	protein_coding	LURP1	Protein of unknown function (DUF567) [Source:TAIR;Acc:AT2G14560]	815943	0.197012	1.19246
266070_at	AT2G18660	protein_coding	EGC2	EG45-like domain containing protein 2 [Source:UniProtKB/Swiss-Prot;Acc:Q9ZV52]	816381	0.359545	1.2808
266132_at	AT2G45130	protein_coding	SPX3	SPX domain-containing protein 3 [Source:UniProtKB/Swiss-Prot;Acc:Q5PP62]	819120	0.420737	1.09356
266142_at	AT2G39030	protein_coding	NATA1	L-ornithine N5-acetyltransferase NATA1 [Source:UniProtKB/Swiss-Prot;Acc:Q9ZV05]	818489	0.155024	1.39557
266184_s_at	AT3G54700	protein_coding	PHT1-7	Probable inorganic phosphate transporter 1-7 [Source:UniProtKB/Swiss-Prot;Acc:Q494P0]	818479	0.35164	4.09101
266184_s_at	AT2G38940	protein_coding	PHT1-4	PHT1 [Source:UniProtKB/TrEMBL;Acc:A0A178VRB1]	818479	0.35164	4.09101
266385_at	AT2G14610	protein_coding	PR1	Pathogenesis-related protein 1 [Source:UniProtKB/Swiss-Prot;Acc:P33154]	815949	0.184453	1.10416
266743_at	AT2G02990	protein_coding	RNS1	Ribonuclease 1 [Source:UniProtKB/Swiss-Prot;Acc:P42813]	814828	0.424095	1.87599
266766_at	AT2G46880	protein_coding	PAP14	Probable inactive purple acid phosphatase 14 [Source:UniProtKB/Swiss-Prot;Acc:Q84LR6]	819301	0.440598	0.983924

### Sheet: genelist_cluster_Cs
probe_id	tair_locus	gene_biotype	gene_name	description	NCBI_id	rDEI(shortday:longday)	rDEI(shortday:LER_SD)
245015_at	ATCG00490	protein_coding	RBCL	Ribulose bisphosphate carboxylase large chain [Source:UniProtKB/Swiss-Prot;Acc:O03042]		0.342999	0.13613
245047_at	ATCG00020	protein_coding	PSBA	Photosystem II protein D1 [Source:UniProtKB/Swiss-Prot;Acc:P83755]		0.22672	0.0738932
245148_at	AT2G45220	protein_coding	PME17	Probable pectinesterase/pectinesterase inhibitor 17 [Source:UniProtKB/Swiss-Prot;Acc:O22149]	819130	0.439963	1.29138
245245_at	AT1G44318	protein_coding	HEMB2	Probable delta-aminolevulinic acid dehydratase 2, chloroplastic [Source:UniProtKB/Swiss-Prot;Acc:Q94LA4]	841025	0.458478	2.63206
246203_at	AT4G36610	protein_coding		Alpha/beta-Hydrolases superfamily protein [Source:UniProtKB/TrEMBL;Acc:O23220]	829813	0.483573	2.52678
246597_at	AT5G14760	protein_coding	AO	L-aspartate oxidase, chloroplastic [Source:UniProtKB/Swiss-Prot;Acc:Q94AY1]	831328	0.386604	0.693909
246991_at	AT5G67400	protein_coding	PER73	Peroxidase [Source:UniProtKB/TrEMBL;Acc:A3KPG1]	836876	0.39469	2.7894
247871_at	AT5G57530	protein_coding	XTH12	Probable xyloglucan endotransglucosylase/hydrolase protein 12 [Source:UniProtKB/Swiss-Prot;Acc:Q9FKL9]	835857	0.313922	4.47568
247914_at	AT5G57540	protein_coding	XTH13	Putative xyloglucan endotransglucosylase/hydrolase protein 13 [Source:UniProtKB/Swiss-Prot;Acc:Q9FKL8]	835858	0.367519	2.75651
248486_at	AT5G51060	protein_coding	RBOHC	RHD2 [Source:UniProtKB/TrEMBL;Acc:A0A178UIV0]	835179	0.468706	2.86831
250778_at	AT5G05500	protein_coding		At5g05500 [Source:UniProtKB/TrEMBL;Acc:Q9FFG5]	830433	0.400613	0.866964
250801_at	AT5G04960	protein_coding	PME46	Pectinesterase [Source:UniProtKB/TrEMBL;Acc:A0A178UR22]	830378	0.418658	8.85488
250942_at	AT5G03350	protein_coding	LLP	Lectin-like protein [Source:UniProtKB/Swiss-Prot;Acc:Q9LZF5]	831863	0.395507	1.67286
251229_at	AT3G62740	protein_coding	BGLU7	Beta-glucosidase 7 [Source:UniProtKB/Swiss-Prot;Acc:Q9LZJ1]	825449	0.365095	1.74197
251405_at	AT3G60330	protein_coding	AHA7	Plasma membrane ATPase [Source:UniProtKB/TrEMBL;Acc:A0A1I9LS30]	825204	0.483531	2.17247
251722_at	AT3G56200	protein_coding	AVT6C	Amino acid transporter AVT6C [Source:UniProtKB/Swiss-Prot;Acc:Q9LYM2]	824786	0.477254	2.23187
252238_at	AT3G49960	protein_coding	PER35	Peroxidase 35 [Source:UniProtKB/Swiss-Prot;Acc:Q96510]	824158	0.380915	2.58952
252414_at	AT3G47420	protein_coding	ATPS3	Putative glycerol-3-phosphate transporter 1 [Source:UniProtKB/Swiss-Prot;Acc:Q9C5L3]	823896	0.476074	3.64945
252502_at	AT3G46900	protein_coding	COPT2	COPT2 [Source:UniProtKB/TrEMBL;Acc:A0A178VCX7]	823843	0.228824	4.13496
252605_s_at	AT3G45080	protein_coding	SOT6	Cytosolic sulfotransferase 6 [Source:UniProtKB/Swiss-Prot;Acc:Q9M1V1]	823642	0.339044	19.6766
252605_s_at	AT3G45070	protein_coding		Sulfotransferase [Source:UniProtKB/TrEMBL;Acc:A0A1I9LRV5]	823642	0.339044	19.6766
253660_at	AT4G30140	protein_coding	CDEF1	CDEF1 [Source:UniProtKB/TrEMBL;Acc:A0A178V2L8]	829137	0.449757	0.385481
254025_at	AT4G25790	protein_coding		At4g25790 [Source:UniProtKB/TrEMBL;Acc:Q9SW04]	828684	0.441923	2.72465
254550_at	AT4G19690	protein_coding	IRT1	Fe(2+) transport protein 1 [Source:UniProtKB/Swiss-Prot;Acc:Q38856]	827713	0.423688	0.523599
255632_at	AT4G00680	protein_coding	ADF8	actin depolymerizing factor 8 [Source:TAIR;Acc:AT4G00680]	828037	0.455265	2.3454
256352_at	AT1G54970	protein_coding	PRP1	Proline-rich protein 1 [Source:UniProtKB/Swiss-Prot;Acc:Q9FZ35]	841938	0.322932	3.43218
256779_at	AT3G13784	protein_coding	CWINV5	Beta-fructofuranosidase, insoluble isoenzyme CWINV5 [Source:UniProtKB/Swiss-Prot;Acc:Q9LIB9]	820590	0.175163	1.72796
258419_at	AT3G16670	protein_coding		AT3g16670/MGL6_12 [Source:UniProtKB/TrEMBL;Acc:Q9LUR6]	820919	0.332486	0.571009
258765_at	AT3G10710	protein_coding	PME24	Putative pectinesterase/pectinesterase inhibitor 24 [Source:UniProtKB/Swiss-Prot;Acc:Q9SG77]	820240	0.455698	1.24489
260150_at	AT1G52820	protein_coding		2-oxoglutarate (2OG) and Fe(II)-dependent oxygenase superfamily protein [Source:UniProtKB/TrEMBL;Acc:Q9C936]	841715	0.464624	5.93707
260353_at	AT1G69230	protein_coding	SP1L2	Protein SPIRAL1-like 2 [Source:UniProtKB/Swiss-Prot;Acc:Q9LE54]	843254	0.370667	2.88121
260758_at	AT1G48930	protein_coding	AtGH9C1	Endoglucanase 5 [Source:UniProtKB/Swiss-Prot;Acc:Q9M995]	841315	0.457333	2.29292
260869_at	AT1G43800	protein_coding	S-ACP-DES6	Stearoyl-[acyl-carrier-protein] 9-desaturase 6, chloroplastic [Source:UniProtKB/Swiss-Prot;Acc:Q84VY3]	840977	0.446763	1.00723
261099_at	AT1G62980	protein_coding	EXPA18	Expansin-A18 [Source:UniProtKB/Swiss-Prot;Acc:Q9LQ07]	842601	0.485068	4.58225
261157_at	AT1G34510	protein_coding	PER8	Peroxidase [Source:UniProtKB/TrEMBL;Acc:Q0WRX6]	840353	0.423709	10.7001
261562_at	AT1G01750	protein_coding	ADF11	actin depolymerizing factor 11 [Source:TAIR;Acc:AT1G01750]	839281	0.475916	2.30018
263539_at	AT2G24850	protein_coding	TAT3	Probable aminotransferase TAT3 [Source:UniProtKB/Swiss-Prot;Acc:Q9SK47]	817022	0.48817	1.04439
264404_at	AT2G25160	protein_coding	CYP82F1	At2g25160 [Source:UniProtKB/TrEMBL;Acc:Q7Y222]	817054	0.377203	7.8716
264636_at	AT1G65490	protein_coding		unknown protein; FUNCTIONS IN: molecular_function unknown; INVOLVED IN: biological_process unknown; LOCATED IN: endomembrane system; EXPRESSED IN: 22 plant structures; EXPRESSED DURING: 13 growth stages; BEST Arabidopsis thaliana protein match is: u /.../ protein (TAIR:AT1G65486.1); Ha. [Source:TAIR;Acc:AT1G65490]	842861	0.482726	0.886752
265102_at	AT1G30870	protein_coding	PER7	Peroxidase 7 [Source:UniProtKB/Swiss-Prot;Acc:Q9SY33]	839971	0.477511	2.67398
265588_at	AT2G19970	protein_coding		At2g19970 [Source:UniProtKB/TrEMBL;Acc:Q9SL83]	816516	0.361057	1.43528
266383_at	AT2G14580	protein_coding	PRB1	Pathogenesis-related protein 1 [Source:UniProtKB/Swiss-Prot;Acc:Q9ZNS4]	815945	0.467752	1.26856
266738_at	AT2G47010	protein_coding		At2g47010/F14M4.16 [Source:UniProtKB/TrEMBL;Acc:Q944A3]	819315	0.497882	1.17499
267076_at	AT2G41090	protein_coding	CML10	Calmodulin-like protein 10 [Source:UniProtKB/Swiss-Prot;Acc:P30187]	818708	0.278122	0.64615

### Sheet: genelist_clusterDs
probe_id	tair_locus	gene_biotype	gene_name	description	NCBI_id	rDEI(shortday:longday)	rDEI(shortday:LER_SD)
244912_at	ATMG00830	protein_coding	CCB382	CcmFN1 [Source:UniProtKB/TrEMBL;Acc:G1C2S2]		0.295591	0.55772
244932_at	ATCG01060	protein_coding	PSAC	Photosystem I iron-sulfur center [Source:UniProtKB/Swiss-Prot;Acc:P62090]		0.457272	0.36982
244932_at	ATCG01050	protein_coding	NDHD	NADH-Ubiquinone/plastoquinone (complex I) protein [Source:TAIR;Acc:ATCG01050]		0.457272	0.36982
244937_at	ATCG01110	protein_coding	NDHH	NAD(P)H-quinone oxidoreductase subunit H, chloroplastic [Source:UniProtKB/Swiss-Prot;Acc:P56753]		0.377722	0.352339
244937_at	ATCG01100	protein_coding	NDHA	NAD(P)H-quinone oxidoreductase subunit 1, chloroplastic [Source:UniProtKB/Swiss-Prot;Acc:Q37165]		0.377722	0.352339
244962_at	ATCG01050	protein_coding	NDHD	NADH-Ubiquinone/plastoquinone (complex I) protein [Source:TAIR;Acc:ATCG01050]		0.451176	0.252022
244998_at	ATCG00180	protein_coding	RPOC1	DNA-directed RNA polymerase subunit beta' [Source:UniProtKB/Swiss-Prot;Acc:P56763]		0.483798	0.339234
245002_at	ATCG00270	protein_coding	PSBD	Photosystem II D2 protein [Source:UniProtKB/Swiss-Prot;Acc:P56761]		0.44398	0.690082
245007_at	ATCG00340	protein_coding	PSAB	Photosystem I P700 chlorophyll a apoprotein A2 [Source:UniProtKB/TrEMBL;Acc:A0A1B1W4U2]		0.495476	0.715523
245007_at	ATCG00350	protein_coding	PSAA	Photosystem I P700 chlorophyll a apoprotein A1 [Source:UniProtKB/Swiss-Prot;Acc:P56766]		0.495476	0.715523
245011_at	ATCG00430	protein_coding	NDHK	NAD(P)H-quinone oxidoreductase subunit K, chloroplastic [Source:UniProtKB/TrEMBL;Acc:A0A1B1W4U5]		0.434772	0.354935
245016_at	ATCG00500	protein_coding	ACCD	Acetyl-coenzyme A carboxylase carboxyl transferase subunit beta, chloroplastic [Source:UniProtKB/TrEMBL;Acc:A0A1B1W4V3]		0.468337	0.356358
245025_at	ATCG00130	protein_coding	ATPF	ATP synthase subunit b, chloroplastic [Source:UniProtKB/Swiss-Prot;Acc:P56759]		0.43429	0.42938

### Sheet: enrichment_cluster_As
enrichmentTerm	ID	Description	GeneRatio	BgRatio	pvalue	p.adjust	qvalue	Count	tair_identifier
GO_BP	GO:0016144	S-glycoside biosynthetic process	9/65	168/16714	1.66721e-08	2.54528e-06	1.92461e-06	9	AT2G43100 AT3G03190 AT3G58990 AT4G04610 AT4G23600 AT5G42650 AT1G16410 AT1G62560 AT1G65860
GO_BP	GO:0019758	glycosinolate biosynthetic process	9/65	168/16714	1.66721e-08	2.54528e-06	1.92461e-06	9	AT2G43100 AT3G03190 AT3G58990 AT4G04610 AT4G23600 AT5G42650 AT1G16410 AT1G62560 AT1G65860
GO_BP	GO:0019761	glucosinolate biosynthetic process	9/65	168/16714	1.66721e-08	2.54528e-06	1.92461e-06	9	AT2G43100 AT3G03190 AT3G58990 AT4G04610 AT4G23600 AT5G42650 AT1G16410 AT1G62560 AT1G65860
GO_BP	GO:0009684	indoleacetic acid biosynthetic process	7/65	107/16714	1.85453e-07	1.00609e-05	7.60754e-06	7	AT2G06050 AT2G43100 AT4G04610 AT5G42650 AT1G31710 AT1G62560
GO_BP	GO:0009611	response to wounding	8/65	321/16714	3.30572e-05	0.000668723	0.000505654	8	AT2G06050 AT2G34810 AT3G45140 AT3G51450 AT4G23600 AT5G42650 AT5G50200 AT1G31710
GO_BP	GO:0009753	response to jasmonic acid	9/65	457/16714	6.48731e-05	0.00111493	0.00084305	9	AT2G06050 AT2G20570 AT2G34810 AT3G45140 AT3G51450 AT4G23600 AT5G24780 AT5G42650 AT1G19670
GO_BP	GO:0019252	starch biosynthetic process	6/65	187/16714	8.64486e-05	0.00131978	0.000997951	6	AT2G35960 AT2G43530 AT3G03190 AT3G45140 AT4G39210 AT1G68600
GO_BP	GO:0009620	response to fungus	8/65	486/16714	0.000568575	0.00566103	0.00428058	8	AT2G06050 AT2G34810 AT3G45140 AT3G51450 AT5G42650 AT1G19670 AT1G52400 AT1G52400 AT1G52410
GO_BP	GO:0010224	response to UV-B	3/65	99/16714	0.00675101	0.0417833	0.0315943	3	AT4G14090 AT5G42800 AT1G06000
GO_BP	GO:0010647	positive regulation of cell communication	2/65	34/16714	0.00771079	0.0464676	0.0351364	2	AT5G20150 AT1G52400 AT1G52400
GO_MF	GO:0016829	lyase activity	6/62	242/16189	0.000320264	0.0323467	0.0249469	6	AT2G43100 AT3G51450 AT3G58990 AT4G18440 AT4G23600 AT5G42650
KEGG	ath00592	alpha-Linolenic acid metabolism	4/28	40/4398	0.000102668	0.00297737	0.00205336	4	AT2G06050 AT3G25760 AT3G45140 AT5G42650
KEGG	ath00966	Glucosinolate biosynthesis	3/28	23/4398	0.000375965	0.00545149	0.00375965	3	AT2G43100 AT3G58990 AT1G16410
KEGG	ath00941	Flavonoid biosynthesis	2/28	19/4398	0.00625193	0.037483	0.0258504	2	AT4G22870 AT5G42800
KEGG	ath00460	Cyanoamino acid metabolism	3/28	62/4398	0.00680077	0.037483	0.0258504	3	AT2G44460 AT4G21760 AT1G36370
KEGG	ath00290	Valine, leucine and isoleucine biosynthesis	2/28	20/4398	0.00691936	0.037483	0.0258504	2	AT2G43100 AT3G58990
KEGG	ath00260	Glycine, serine and threonine metabolism	3/28	65/4398	0.00775511	0.037483	0.0258504	3	AT3G08860 AT1G31710 AT1G36370
KEGG	ath01210	2-Oxocarboxylic acid metabolism	3/28	69/4398	0.00914568	0.0378893	0.0261305	3	AT2G43100 AT3G58990 AT1G16410

### Sheet: enrichment_cluster_Bs
enrichmentTerm	ID	Description	GeneRatio	BgRatio	pvalue	p.adjust	qvalue	Count	tair_identifier
GO_BP	GO:0016036	cellular response to phosphate starvation	8/48	128/16714	2.76937e-09	1.03574e-06	6.938e-07	8	AT2G02990 AT2G11810 AT2G45130 AT2G46880 AT5G01220 AT5G20410 AT1G17710 AT1G73010
GO_BP	GO:0019375	galactolipid biosynthetic process	7/48	98/16714	1.15984e-08	1.5526e-06	1.04002e-06	7	AT2G11810 AT2G45130 AT2G46880 AT5G01220 AT5G20410 AT1G17710 AT1G73010
GO_BP	GO:0019374	galactolipid metabolic process	7/48	99/16714	1.2454e-08	1.5526e-06	1.04002e-06	7	AT2G11810 AT2G45130 AT2G46880 AT5G01220 AT5G20410 AT1G17710 AT1G73010
GO_BP	GO:0042742	defense response to bacterium	9/48	382/16714	1.18123e-06	2.76113e-05	1.84956e-05	9	AT2G14560 AT2G14610 AT3G14210 AT3G57260 AT4G03960 AT4G12470 AT4G12480 AT5G55450 AT1G21250
GO_BP	GO:0080135	regulation of cellular response to stress	8/48	379/16714	1.10846e-05	0.000243862	0.000163352	8	AT2G14560 AT2G14610 AT2G45130 AT3G57260 AT4G12470 AT4G12480 AT5G55450 AT1G21250
GO_BP	GO:0009697	salicylic acid biosynthetic process	6/48	207/16714	2.6698e-05	0.000554725	0.000371586	6	AT2G14560 AT2G14610 AT3G57260 AT4G12470 AT4G12480 AT5G55450
GO_BP	GO:0000165	MAPK cascade	6/48	217/16714	3.47948e-05	0.000595617	0.000398978	6	AT2G14560 AT2G14610 AT3G57260 AT4G03960 AT5G55450 AT1G21250
GO_BP	GO:0023014	signal transduction by protein phosphorylation	6/48	217/16714	3.47948e-05	0.000595617	0.000398978	6	AT2G14560 AT2G14610 AT3G57260 AT4G03960 AT5G55450 AT1G21250
GO_BP	GO:0009751	response to salicylic acid	8/48	456/16714	4.17679e-05	0.000624848	0.000418559	8	AT2G14560 AT2G14610 AT3G02885 AT3G57260 AT4G12470 AT4G12480 AT5G55450 AT1G21250
GO_BP	GO:0043900	regulation of multi-organism process	5/48	141/16714	5.08979e-05	0.000726713	0.000486793	5	AT2G14560 AT2G14610 AT3G57260 AT4G03960 AT5G55450
GO_BP	GO:0071236	cellular response to antibiotic	7/48	357/16714	6.6266e-05	0.000826117	0.00055338	7	AT2G14560 AT2G14610 AT3G57260 AT4G12470 AT4G12480 AT5G55450 AT1G21250
GO_BP	GO:0006612	protein targeting to membrane	7/48	370/16714	8.29334e-05	0.000951472	0.00063735	7	AT2G14560 AT2G14610 AT3G57260 AT4G12470 AT4G12480 AT5G55450 AT1G21250
GO_BP	GO:0072657	protein localization to membrane	7/48	373/16714	8.72294e-05	0.000951472	0.00063735	7	AT2G14560 AT2G14610 AT3G57260 AT4G12470 AT4G12480 AT5G55450 AT1G21250
GO_BP	GO:0090150	establishment of protein localization to membrane	7/48	373/16714	8.72294e-05	0.000951472	0.00063735	7	AT2G14560 AT2G14610 AT3G57260 AT4G12470 AT4G12480 AT5G55450 AT1G21250
GO_BP	GO:0017000	antibiotic biosynthetic process	6/48	283/16714	0.000150901	0.00128266	0.000859198	6	AT2G14560 AT2G14610 AT3G57260 AT4G12470 AT4G12480 AT5G55450
GO_BP	GO:0009595	detection of biotic stimulus	4/48	102/16714	0.000206973	0.00161266	0.00108025	4	AT2G14560 AT2G14610 AT3G57260 AT5G55450
GO_BP	GO:0051172	negative regulation of nitrogen compound metabolic process	7/48	450/16714	0.000277389	0.00207487	0.00138986	7	AT2G11810 AT2G45130 AT2G46880 AT4G03960 AT5G20410 AT1G17710 AT1G73010
GO_BP	GO:0009718	anthocyanin-containing compound biosynthetic process	3/48	59/16714	0.00064549	0.00409175	0.00274088	3	AT2G02990 AT3G57260 AT1G19960
GO_BP	GO:0006576	cellular biogenic amine metabolic process	4/48	147/16714	0.000827469	0.00468899	0.00314095	4	AT3G13650 AT4G15440 AT1G13750 AT1G56430
GO_BP	GO:0006869	lipid transport	3/48	135/16714	0.00683703	0.0297331	0.0199169	3	AT4G12470 AT4G12480 AT5G55450
GO_CC	GO:0009707	chloroplast outer membrane	2/50	33/19235	0.00332106	0.041787	0.0318521	2	AT2G11810 AT5G20410
GO_CC	GO:0009527	plastid outer membrane	2/50	37/19235	0.00416141	0.041787	0.0318521	2	AT2G11810 AT5G20410
GO_CC	GO:0009505	plant-type cell wall	4/50	257/19235	0.0044282	0.041787	0.0318521	4	AT4G12480 AT1G21250 AT1G26770 AT1G53070
GO_CC	GO:0048046	apoplast	4/50	277/19235	0.00576372	0.041787	0.0318521	4	AT2G18660 AT3G14210 AT3G57260 AT1G23140
GO_MF	GO:0042578	phosphoric ester hydrolase activity	6/46	297/16189	0.000183156	0.00624974	0.00510584	6	AT2G46880 AT3G02040 AT4G03960 AT1G13750 AT1G17710 AT1G74210
GO_MF	GO:0008194	UDP-glycosyltransferase activity	5/46	188/16189	0.00018656	0.00624974	0.00510584	5	AT2G11810 AT2G36970 AT3G21750 AT5G01220 AT5G20410
GO_MF	GO:0005199	structural constituent of cell wall	2/46	16/16189	0.000924109	0.0123831	0.0101166	2	AT1G21310 AT1G26770
KEGG	ath00561	Glycerolipid metabolism	3/16	61/4398	0.00125043	0.013944	0.0120092	3	AT2G11810 AT5G01220 AT5G20410
KEGG	ath00750	Vitamin B6 metabolism	2/16	15/4398	0.00126764	0.013944	0.0120092	2	AT1G17710 AT1G73010

### Sheet: enrichment_cluster_Cs
enrichmentTerm	ID	Description	GeneRatio	BgRatio	pvalue	p.adjust	qvalue	Count	tair_identifier
GO_BP	GO:0010054	trichoblast differentiation	17/34	346/16714	2.69972e-20	4.03645e-18	3.64804e-18	17	AT3G10710 AT3G49960 AT4G19690 AT4G00680 AT4G25790 AT5G04960 AT5G05500 AT5G51060 AT5G57530 AT5G57540 AT5G67400 AT1G01750 AT1G30870 AT1G34510 AT1G48930 AT1G54970 AT1G62980
GO_BP	GO:0010053	root epidermal cell differentiation	17/34	356/16714	4.38906e-20	4.03645e-18	3.64804e-18	17	AT3G10710 AT3G49960 AT4G19690 AT4G00680 AT4G25790 AT5G04960 AT5G05500 AT5G51060 AT5G57530 AT5G57540 AT5G67400 AT1G01750 AT1G30870 AT1G34510 AT1G48930 AT1G54970 AT1G62980
GO_BP	GO:0090627	plant epidermal cell differentiation	17/34	363/16714	6.11583e-20	4.03645e-18	3.64804e-18	17	AT3G10710 AT3G49960 AT4G19690 AT4G00680 AT4G25790 AT5G04960 AT5G05500 AT5G51060 AT5G57530 AT5G57540 AT5G67400 AT1G01750 AT1G30870 AT1G34510 AT1G48930 AT1G54970 AT1G62980
GO_BP	GO:0010411	xyloglucan metabolic process	2/34	17/16714	0.000535898	0.0132635	0.0119872	2	AT5G57530 AT5G57540
GO_MF	GO:0004601	peroxidase activity	4/36	92/16189	5.00539e-05	0.00153251	0.00116507	4	AT3G49960 AT5G67400 AT1G30870 AT1G34510
GO_MF	GO:0016684	oxidoreductase activity, acting on peroxide as acceptor	4/36	95/16189	5.67596e-05	0.00153251	0.00116507	4	AT3G49960 AT5G67400 AT1G30870 AT1G34510
GO_MF	GO:0052689	carboxylic ester hydrolase activity	4/36	124/16189	0.000159767	0.00215685	0.00163971	4	AT2G45220 AT3G10710 AT4G30140 AT5G04960
GO_MF	GO:0046915	transition metal ion transmembrane transporter activity	2/36	35/16189	0.0027317	0.0210731	0.0160205	2	AT3G46900 AT4G19690
KEGG	ath00940	Phenylpropanoid biosynthesis	5/15	154/4398	0.000111491	0.00267579	0.00246455	5	AT3G49960 AT3G62740 AT5G67400 AT1G30870 AT1G34510

### Sheet: enrichment_cluster_Ds
no enrichment
