## Supplementary material for "A metabolic coincidence mechanism controls winter photoperiodism in plants": Table S5

### Sheet: Sheet1
Primer name	Primer sequence (5' to 3')
Cloning primers
PP2-A13-F	CACCATGGGCGCGAATATCTCGGGAG
PP2-A13-R-NS	TTGTGATCCAATGACTTCT
PP2-A13pro-F	CACCGTAAACTTTGGGTTTAAGCAAGA
PP2-A13pro-R	CAAACAAAACGAAGACCCTAAA
Genotyping primers
atg5-1-LP	ATTTGCTATTTGTTTGGCACG
atg5-1-RP	TACCGTTCATGACAGAGGTCC
atg7-2-LP	CGTGTAACAGTGCATTGTTGG
atg7-2-RP	GGAGCTTAACAAAGGGAAACG
co-9-LP	AAGCTGTTGTGACACATGCTG
co-9-RP	CCCCTTCTTTCAGATACCAGC
LBb1.3	ATTTTGCCGATTTCGGAAC
pgm-1-gF	CCACTTTGTTGACATATCGAG
pgm-1-gR	GTGTACCAGAGACGAGACC
pGWB-Rev	GTTTGAACGATCGGGGAAA
pp2-a13-1-LP	CACGAGTATATGTATGTACACACATC
pp2-a13-1-RP	CTATTGTGATCCAATGACTTCT
SAIL-LB3	TAGCATCTGAATTTCATAACCAATCTCGATACAC
sex1-1-gF	TGAAGGTGAACAGAGATGGGAGC
sex1-1-gR	TCACACTTGTGGTCGTGTCTGG
qRT-PCR primers
3'-PP2-A13-qF	GAACAACAACCCTGGGAGCT
3'-PP2-A13-qR	GATCCAATGACTTCTTTTGCACA
5'-PP2-A13-qF	GGTTCACCGGAGTTTGACC
5'-PP2-A13-qR	GGTGGATCAAGCCGTGTCAT
ATG8a-qF	GCAGAGACTAATCGAATCGC
ATG8a-qR	CAAGCAACGGTAAGAGATCC
IPP2-qF	ATTTGCCCATCGTCCTCTGT
IPP2-qR	GAGAAAGCACGAAAATTCGGTAA
PP2-A13-qF	TGAATCCAGGTTCCAGTCAGC
PP2-A13-qR	TGCAGATCCTCCTTCCAAGC
UBQ10-qF	AGAAGTTCAATGTTTCGTTTCATGTAA
UBQ10-qR	GAACGGAAACATAGTAGAACACTTATTCA
